# The anti-phage mechanism of a widespread trypsin-MBL module

**DOI:** 10.1101/2025.09.03.673762

**Authors:** Pingping Huang, Jingxian Liu, Lijie Guo, Dongyang Xu, Lingbo Shen, Purui Yan, Chen Tong, Wenying Fei, Mengjun Cheng, Zhaoxing Li, Meiling Lu, Lei Zhang, Nannan Wu, Lianwen Qi, Yibei Xiao, Meirong Chen

## Abstract

Protease mediate activation of immune effectors is a conserved mechanism across life. This study identified a widespread and co-evolving trypsin-MBL module as a core effector in diverse bacterial immune systems (e.g., Hachiman, Argonaute, AVAST), protecting host via abortive infection. Focusing on Hachiman-trypsin-MBL, we demonstrated that, the protease activity of trypsin•HamAB is inhibited in the presence of ATP and MBL is an autoinhibited DNase with two inserted loops blocking the catalytic pocket. Upon infection, the HamB helicase senses invading nucleic acids and catalyzes the hydrolysis of ATP, activating the associated trypsin-like protease that cleaves specifically at two non-canonical KSS motif of MBL and releases its DNase activity. Cryo-EM structures of activated trypsin•HamAB bound with DNA reveal DNA binding and ATP hydrolysis lead to the release of the trypsin-like domain, enabling activation. Our work provides a comprehensive understanding on the mechanism of widely distributed trypsin-MBL module, wherein proteolytic activation of a toxic nuclease enables robust bacterial immunity while preventing self-toxicity through multi-layered control.
