## Supplemental Table 1 for "The anti-phage mechanism of a widespread trypsin-MBL module"

### Sheet: Supplementary Data 1
Supplementary Data 1 Proteins analyzed in the study. The names, accession numbers, and sequences are listed.
KpMBL	WP_023301562.1	MLECHFYALPAGQGDCLVIQFQGDDGGYHNILIDGGNRNQLEFNIQKRMLISIIDNGNKGIFDLVIVTHSDDDHISGILKIMGDSDLEPLVKELWFNSEKTINSFFNTKCKNTQKYNLEGKIIGSNKSSRAQDNNLYTLLDKGNKWNKRIILSGMSEKIANLTINILSPTKDKLSALNKYWPKQKLGPVKSSGEYRYDYKTSLREFYEKIDNFTEDDSVVNGASIALSIEWKERRFLLLSDAHPTIVAASIKDLYGVEKTTFDIVKMSHHGSAKNINNDLLSLISCRDFVVSADANKRHFHPNKEALSRVLFSNGIENTIFHFTYDKEELRNIFLSEPDVMVRFPCNKNDGVHLSYEY
Kptrypsin•HamA	WP_171888367.1	MSIDIADKLGVKISYNNKNSSGFICHGDDYSYVLTAKHSICKSSPNDCKFKHKKCDTCVFSGVAKNKVSICKPDTDTFPLCKVKDVLLSPKKDVAILVLNKKSHIDLKTKELPSTKIINTANYNSSHKFVSCGYPAINEHQSVQPLHYNNFSLFRNEKICLQIINDTLTALEDPKNGLSGNSGAGIILNSSSCVGLLGLYTDTGDYGICYGDIVDFSINELLTSSGYVPLEMEEDLSNNFKALIQSDFMECFVRMECDLNLDKNRIVNLYRLCLDGKKYNYVKIGERLIDCIPSFSLSRKQLMRCRERNAFGKATLSAIRNFLKIERKTKISEMLLQGFLESYLHAPKLYSFDEINNAGFHGAHVKFNKNRNVELIHSAAFISNSLSDGVSYAIDVILK…
KpHamB	WP_023301564.1	MKKIDSFIIEKIFNSAYFKKLYKKIIKAYSALTIESENHFNISNTELRDIFRFIDLLANSSNQNARMCAYHWISLLEPFSDKWGKFSLISSLVYSKLGLYALDFNDHALPFSQRLENEAKKSAQTFSNTYIFTDAQFDIYTDMLKSPYYSFSGPTSLGKSFILKRYIEEIIQNSTSNIVILVPTRALISQFSLEIKNELHELIENFNYKIVTHGSLASKSDAVIIKHIFILTPERLLNLFSQGKVVSIDYLFVDEAHKLSNNDDSDVRSLTEYNAIDSALFNNPNMKIVFSSPNIENPEVFLNLFGREKIYASRIIESPVSQNLYLIDFHKKEIKYFSNSECIDIESGSLYTLNKKSDFIYNIGSRHGSNMIYCSSRAKAVDSALEFYQIRLSENIVLS…
BpMBL	WP_261377572.1	MNEIEIKMFPASYGDSFLVTCKGEKQTHILIDMGFKGTYNKTIKKELKEISKEGGKLSLLVFTHVDEDHILGGIKFLEENGDVNSPKVIEVDEIWHNSYKHLQFEKKKLLQEKEEMKESSEEMLTKIIQKGHGKENGVKEVSDISFEQAWTLVGALGKNGYTDRWNKTFNNQAVSVEKSDNTLRTVSINDEVKITILSPDEKKLKELDKAWESKLVELGFKDKIESNELMEDAFEIYMANFVDSKKKSRKVKKVSGEVDIDAIANQDFEPDHKPVNGSSIAFILELGEKKILFLGDSHSEAIEQYLKEILTKSGQERMYFDAVKISHHGSKHNTSKELLNLIETKNYIISTNGRGKNFYHPDIETLYRIISSNKEKKKKIIFNYKPTRLFNRINNQELQ…
Bptrypsin•HamA	WP_098015880.1	MSEILYHITAKLFCKQQATAFLINEKTAITARHAVTDNIENQTPIRLEFYGLSEGQETKEVFASIIGESKRYDVAILRLEKSVKSLESWPNLSSQKVNLEDNWECVGFPVEWDSGEGGSRFCYIKGGIYQDSSFEQLVKYDLHLDGTYINDGWDESLKGLSGSPVMINGEIKAIVVVEEDSFIKSPIKSISINRIVNFLEQYEIKFNSSFGPKNNLINSRLDSQRNKCEELFKKVDYYGSKPDVDLLISAYYLKYSKDGTSQMKQFSEYLADSISDYACTLADLEKLEKRIIKPLPIIKRTNQVIGQIQGQEKLGAIILWMLVEGILGAPKGLKRISIDDEHDVFNELHIGMNTDYKLVLYLGEGKLKSDLKTAVHESIQSLGKIMNMDNDIFYLDDYF…
BpHamB	WP_228919944.1	MNTEKLINQLDRETLLILLERLKKIQVQRDLFSNVTEHFSKSEIKILAEAANMLAMSSDDQDKIKALEIAISLPQVMSSKGVLLCSFLTLRKLGNFPAIKLLEDITGISEYKDLLNGITAFEEYIFESFNEREVINKKYLFTDFQNAVYDNFYSYNGFSVSAPTSAGKSFIFIKNILNFINAEKKSVTVIYIVPTRALINQVMNDLLGEVMDLELKNIYIGCSSEIENVLKYPEKSNILVLTQERLFQLCTQENVEKLNVKLIITDEAHNIQSDGRGILLESALKSVQAIFPKAKLLFSSPLVSNPEKFLTTFNIENGNKEKNNFPLVSQNIIKVNKKSKKLHINVIYQDKEIEICEIPFQLKSKAKAKVLANIALELWNNNTSIIYSSEPMLSTDVAR…
RpMBL	WP_152126724.1	MILDILPASCGDALLLKWQGSSGRNRNILIDGGVTNTYNQSLKYEIQLLLERKEVIDLLILSHIDSDHIGGVLRLVNEMELRRLPDKLLSACWFNSARVISRYFYRIDEHQHDVMLPHTDKQISTKQGNTLERFLERLQISTNKTPIAAIQEYDLDGLTINVISPDEPSLQRLSKDWQTEIMPSKNVPLAGRQVDYHLSIQELIERPIHEDRGVPNGSSIAFLATHREKQVLLLADAHPSVIIASLQKQGYSDVHKLKVDCVKVSHHGSKHNTNEALLALLDCNRFIVSTNGSNTHGLPHKEALARIIYHNYQRGQPTELIFNYRNAITEGIFSPSEMQAFGFQCSFQNEIVF
RpAgo	WP_152126722.1	MKLKYIQEPELEFAQDKHICPRAGISTFDTYESKNDYRKKEINVGGVGTSDNLGKLSDWIDKCSRFIPQKADNNHPRLYAAFSGFNLSSGFKSNLQYGEALTKDINNSDIKRIIKIANDNERITEAIDLYYEKVKFVAQHRNVDLITCVIPAELFPYIAKEPKTDQEETIEGNEEEPSDYELNFRRALKAKTMHLGKPLQLVREQSLSPSRFQQDEATKAWNFSTAAYYKANQIPWRLPHNINRPSVCFVGISFYKSRDKKVTHTSLAQIFDELGNGVILRGTPVKIDERDRKPHLESEQAFELLKGALSEYNLAMETFPARLVIHKSSNYNEDELDGFRNAVYEMGIGKVDFVTILDSNVRMLRDGMYPALRGTHIELDKNIRLLYTKGSVEYYRTYP…
Rp trypsinAPAZ	WP_152126723.1	MTISELLQKLTIRINRQGSGILFTHPNDPQHYYVFTANHCIEPNPNFCLVEYEPEVGSFKKIVVDKENFFVDPKHDFALLLINRSDFPVGESAIPTITIGRVNDDSGTFHFRGYPAALGGEATKLEARFIEASGQVFKIRTNTSLSDSSGDLAASSVAGFSGSGVVVEADGKPVLVGIVTQLGNSAGSFNQVHCCNFSMVNQLFNRYSLPELKLEDVEGSLEDKTTETLYSSLLKVRLPERVFIGEVATTRSELFEYGRREEKFIPYKLDSRQFVYELLKMKGLKLSGDFAVSNNKIITFYDLTQSDNSFHHLVEPGTVESFGIDEFCAVADQQRTFVSLLNTCLSRKLHHMGIAWKHEDRTYIFAPEDDLLSKRQIRWKGKVRTERTVFEAKMHSKTN…
VpMBL	WP_053306218.1	MEEVPEIKSIEAKLYALPAGQGDCLLFQFQDLDEIYHNILVDGGNRNRVEFNKQKKKILEILDDGKKGKLDLVVVTHSDDDHIKGILNLLGDSNLEPLVEKVWFNSERTISEYLEVQCQDTQNYKIYQESKSSVKSSRKQDNTLYNLLDSDRRWGKEIIIRGKTEKIGNLNITVLSPTKENLNVLNKYWPTQKLGSVKSSAKKGFDYNISLKEFLNNLPEFKEDKQPVNGASIALLLEWMGKKFMLLSDSYPSVITESLSLLYRDLPLKLDAMKVSHHGSKSNTSKELIESVQCRDYIISANANVRHYHPNKETLCRIIASNGIDDTFFHFTYENSNLKRMFHNEAEVNVLFPTDKEVGVCLSYEC
Vptrypsin•HamA	WP_053306217.1	MSVNFADQLSVRVIFRDNKRSSGFVYPTRSHTYVFTAKHAICGDEPDDCKFKGRMCDTCLVKSVPKTKIKIDKPDFPGFKTKRVEKVLQSNNKDLAVLVLKDKDHGTFGALPTVKVYPFNEVRETDRFISCGYPSIGSNESIQPIYYSDFSTFRGSKLCFKITNDVTSNLECSKENLSGNSGSGLIKYDNSNALLLGIYTDTSNMAVCYGEIIDHTVNELITSNGYPSLEIDNVNKAFKTLIKSEFTKCFSKIDHNINMPDNREINLFRLSLDGKEYNYEKIKSRLIDCVPLFTLTRKQITKCRENNEFGSSTLRSVKEFLQIEGNNKVPELLLQGFLEAYLHAPKLYSAHQNEAATFQGAHINFSDSNSLEIIHCLAMVSPSLESSFKTAMKQILENF…
VpHamB	WP_069510524.1	MKSLGLYLYEEIMSNGYFKSIFERLSKSYSLLLIDGVYNYPLTEKEEKDLFRFVDLLASTEEQSARMKAYHVISLLDAFIGDSERFEYIASSVYSKLGLFALDFDENILPFDRRFEVATKKSSQKFDERFIFTDSQYEIYSKMVKAPHYSFSGPTSLGKSFIIKRYIEEIIKVSRSNIVILVPSKALINQFSLEIKSELKSVLHEKKYCVLTHGNLVTDDNEKYIFILTPERLLSLYSQKVDISIDFLFVDEAHKLSNSTDSDTRSLTAYSAIENTIKNYKNVKVVFSSPNISNPEVFLELFGKDSKHATKVSESPVAQNLYLVDFKFNQITLFNSDDRYKIDTDVFNTSRQANDFIYRVGSKQKSNMIYCSSREKSINSALNFCKDFIARDLTLSNKL…
Vc AVAST MBL	WP_142614579.1	MIKIKMYPACQGDAFLISFDNEKTNIVIDMGLKKTYSTYIRPDLINLKNKGHCVDLLVVTHVDNDHIEGAISFIEENGSKNSIIGVKEVWHNSYRHLQFNKKNNALEIEEESALKQICDQNRKPSQAIGLNDIGIKEGVTLAGLLYEHNYKWNERLNGKAVTKRNEPIEIAQDVFIRLISPNIEKIDSLAHTWKRKLESEMYNFTLNDDKLFDDAFEQYMKNRELYSETRDISDYEKKYIFEDLVKINGTDKSVTNGSSIAFIIEHNDCKLLFLGDAHEDNIYDELLALKSAGYNLSFDAVKLSHHGSNNNISTRLLKLISSKCYLISTNGRHSHPDLGTIAKILDTENDIKIISNYTHEKFNIFQPTIKAKGIKVEFITTTEIIVE
Vc AVAST Trypsin	WP_142614577.1	MELQEIVFKIECNGISGTAFFINKNRAITAYHNIVDHEKNNINCTLSCGRKFKANLSQKVTEHYKKLDVALLELHDDFHFSENFSFTNYKKIENGTYWISRGFPSAKKISGDNILYGDNNIINQQLNHLRNYKIDLELEHSKKLSTYSGYSGSPLVINNSISGIINQELLENGESKELTALSIKYFIDLLLSEDIDIIEKDSSTYNPLRRTLSSEWFKRHIDKGVQDLGVRYTPAIHVKLDVENKIDALLKNKGFCSESKTRFHNYLLSINKLIERLSGQTTFKKSTNEYSKQSKLINDINSSKEKTQRHFEEFCNNKYSHLNFNELRSEAEIILKSIKILENILTENGYSNEETKNAINASTSFLSYLENPDVNVLLANNPYLLLKGKAGTGKSHLLA…

### Sheet: Supplementary Data 2
Supplementary Data 2 Primers used in the study.
No.	Type	Feature	sequence (5'-3')	length	comment
1	DNA		GAGAACAGATTGGTGGATCCTCAATTGACATAGCTGATAAACTAGGAG	48	primers for pCOLADuet- His-TS-KP-HamA-HamB construction
2	DNA		GGATCCACCAATCTGTTCTCTGTGAGCCT	29
3	DNA		AACGAAGAGGACTAAAAGCTTGCGGCCGCATAATG	35
4	DNA		TTAGTCCTCTTCGTTCTTCAGG	22
5	DNA		AGAATTCATGAAGAAAATTGATTCATTTATAATAGAAAAAATCTTC	46
6	DNA		TTCTTCATGAATTCTATGTATATCTCCTTCTTATACTTAACTAATATACTAAGATGG	57
7	DNA		AAAATTTTCCTGTAACTCGAGTCTGGTAAAGAAACCGCTGCTGCGAAATTTG	52
8	DNA		TTACAGGAAAATTTTCACTTCACC	24
9	DNA		CATCATCATCATCATCACAGCAGCGGCCT	29	primers for pCOLADuet- His-TS-KP-MBL construction
10	DNA		TGCTGTGATGATGATGATGATGGCTGCTGCCCATGGTATATC	42
11	DNA		TTAGGTCCGGTTAAGTAAAAGCTTGCGGCCGCATAATG	38
12	DNA		CTTAACCGGACCTAATTTTTGTTTCGGCCAG	31
13	DNA		CGTGGCGGCAGCGCACAAATTGTCTAACAATGATGACTCCGATG	44	primers for pCOLADuet- His-TS-KP-HamA-HamBD254A construction
14	DNA		TGTGCGCTGCCGCCACGAACAGATAATCAATGCTCACAAC	40
15	DNA		CTGCGAAACACAGCATCTGCAAAAGCAG	28	primers for pCOLADuet- His-TS-KP-HamAH38A-HamB construction
16	DNA		TGCTGTGTTTCGCAGTCAGAACATAGGAGTAG	32
17	DNA		GACGACGCCCATATTTCCGGCATTCTGAAGATCATGG	37	primers for pET-28a-KP-MBLD73A construction
18	DNA		AATATGGGCGTCGTCGCTATGGGTCACGATC	31
19	DNA		TAGCAACGCGGATGATCGTGCGCAGGATAACA	32	primers for pET-28a-KP-MBL(127KSS129、190KSS192) construction
20	DNA		CGATCATCCGCGTTGCTACCAATAATTTTACCTTCCA	37
21	DNA		TTGCGGATGATGGTGAATATCGTTATGACTACAAGAC	37
22	DNA		ATTCACCATCATCCGCAACCGGACCTAATT	30
23	DNA		TAAGGAGATATAATGTCAATTGACATAGCTGATAAACTAGGAG	43	primers for pACYCDuet-KP-HamAB construction
24	DNA		TGACATTATATCTCCTTATTAAAGTTAAACAAAATTATTTCTACAGGGGAATTG	54
25	DNA		AGGACTAACTGCTGCCACCGCTGAGCAATAAC	32
26	DNA		GCAGCAGTTAGTCCTCTTCGTTCTTCAGGCTCTCGATGAAC	41
27	DNA		ATAAGAAGGAGATATAATGAAGAAAATTGATTCATTTATAATAGAAAAAATCTTC	55
28	DNA		CATTATATCTCCTTCTTATACTTAACTAATATACTAAG	38
29	DNA		CAGCGGTGGCAGCAGTTACAGGAAAATTTTCACTTCACC	39
30	DNA		TAACTGCTGCCACCGCTGAG	20
31	DNA		CTGCGAAAGCCAGCATCTGCAAAAGCAGC	29	primers for pACYCDuet-KP-HamAH38A-HamB construction
32	DNA		GATGCTGGCTTTCGCAGTCAGAACATAGGAG	31
33	DNA		GAGAACAGATTGGTGGATCCTCAGTAAATTTTGCTGATCAAC	42	primers for pET-28a-VP-HamAB construction
34	DNA		GGATCCACCAATCTGTTCTCTGTGAGCCT	29
35	DNA		AATCCTAGTGATTTCATTTTAAACTCTTAATAAATTCATTATTGAATTTCTCCGTACT	58
36	DNA		GAAATCACTAGGATTATATTTGTACGAGGAAATTATGAGC	40
37	DNA		ACGACCTTCTTGTAAAAAGCTTGCGGCCGCACTC	34
38	DNA		TTACAAGAAGGTCGTGATCTCATTGTACTC	30
39	DNA		GGAGATATAATGTCAGTAAATTTTGCTGATCAACTAAG	38	primers for pACYCDuet-VP-AB construction
40	DNA		TGACATTATATCTCCTTATTAAAGTTAAACAAAATTATTTCTACAGGGGAATTG	54
41	DNA		TTACTTTCTGTTCGATTACAAGAAGGTCGTGATCTCATTGTAC	43
42	DNA		TCGAACAGAAAGTAATCGTATTGTACACG	29
43	DNA		CTGCGAAAGCGGCCATTTGCGGCGATGAGC	30
44	DNA		TGGCCGCTTTCGCAGTGAACACGTAGGTGTGAGAACGGGTCGGGTAAACGAAGCCA	56
45	DNA		TAAGGAGATATACCATGACCATTAGCGAACTCCTGCAG	38	primers for pACYCDuet-RpTrypsinAPAZ-Ago construction
46	DNA		CTTTACCAGACTCGAGTTACATGTAGAAG	29
47	DNA		GGTATATCTCCTTATTAAAGTTAAAC	26
48	DNA		CTCGAGTCTGGTAAAGAAAC	20
49	DNA		GGGTTTTTCTGGTAGTGGTGTTGTGGTAGAAG	32	primers for pACYCDuet-RpTrypsinAPAZS161A-Ago construction
50	DNA		CTACCAGAAAAACCCGCAACGCTAGAC	27
51	DNA		GGAGATATACCATGATTTTAGATATACTACCCGCTTC	37	primers for pET-28a-RpMBL construction
52	DNA		TCATGGTATATCTCCTTCTTAAAGTTAAAC	30
53	DNA		CTTCTAATCCGGCTGCTAACAAAGC	25
54	DNA		CAGCCGGATTAGAAGACGATCTCGTTTTGAAAC	33
55	DNA		ACAGCGCAGCCATTGGTGGTGTGCTGCGCTTG	32	primers for pET-28a-RpMBLD67A,H68A construction
56	DNA		CAATGGCTGCGCTGTCGATGTGCGACAG	28
57	DNA		CATATGTATATCTCCTTCTTTCTAGAGG	28	primers for pBAD33-KpHamAB construction
58	DNA		GAAGGAGATATACATATGTCAATTGACATAGCTGATAAACTAGG	44
59	DNA		AAAACAGCCAAGCTTTTACAGGAAAATTTTCACTTCACC	39
60	DNA		AAGCTTGGCTGTTTTGG	17
61	DNA		CTATTTCTTGTAGCTCCATATGTATATCTCCTTCTTTCTAGAGG	44	primers for pBAD33-VcAVAST construction
62	DNA		GAGCTACAAGAAATAGTATTTAAAATTGAATGCAATGG	38
63	DNA		TTAATCGGAATCCTTAAGGGTGTTCAAC	28
64	DNA		CCTTAAGGATTCCGATTAAAAGCTTGGCTGTTTTGG	36
65	DNA		CAGGCACATTATGCATCTAGAGGGGAATTGTTATCC	36	primers for pET-28a with pBAD promoter construction
66	DNA		TGCATAATGTGCCTGTCAAATGG	23
67	DNA		TTCGCTAGCCCAAAAAAACG	20
68	DNA		TTTTGGGCTAGCGAAAATAATTTTGTTTAACTTTAAGAAGGAG	43
69	DNA		TTCGCTAGCCCAAAAAAACG	20	primers for pET-28a-KpMBL with pBAD promoter construction
70	DNA		TTTTGGGCTAGCGAAAATAATTTTGTTTAACTTTAAGAAGGAG	43
71	DNA		GTTAGCAGCCGGATCAGTACTCGTAGGACAAATG	34
72	DNA		TCCGGCTGCTAACAAAGC	18
73	DNA		CATGGTATATCTCCTTCTTAAAGTTAAAC	29	primers for pET-28a-VcMBL with pBAD promoter construction
74	DNA		AGGAGATATACCATGATAAAGATTAAAATGTATCCCGCTTG	41
75	DNA		TTGTTAGCAGCCGGATTACTCGACTATAATTTCCGTAGTG	40
76	DNA		TCCGGCTGCTAACAAAGC	18
77	DNA		CTGGGCGCATCTTTCATCCTGAAGCGTTACATCG	34	primers for pBAD33-KpHamABK159A construction
78	DNA		GAAAGATGCGCCCAGGCTGGTCGGACC	27
79	DNA		TTCGTGGCTGCAGCGCACAAATTGTCTAACAATGATGACTCC	42	primers for pBAD33-KpHamABD254A,E255A construction
80	DNA		TGCGCTGCAGCCACGAACAGATAATCAATGCTCACAAC	38
81	DNA		GGCCGATTCATCCAACCAAAACGCACG	27	primers for pBAD33-KP-HamABN59D construction
82	DNA		TTGGATGAATCGGCCAGCAGGTCGATGAAGC	31
83	DNA		GCGTGGAAGTCTTGGTTCATTTATAACATCGGCTCCCGCC	40	primers for pBAD33-KP-HamABT352AN354AK355WD358W construction
84	DNA		CCAAGACTTCCACGCCAGCGCATAGAGGGAACCGGATTCGATGTCAATG	49
85	DNA		TTACCTGCACGCGCCGAAGCTGGCCTCGTTCGATGAGATCAACAACG	47	primers for pBAD33-KP-HamAY350AD408AY459AB construction
86	DNA		CGAACGAGGCCAGCTTCGGCGCGTGCAGGTAAGACTCAAGGAAAC	45
87	DNA		TTCCCTTGCTGGCTTGTTAGGAAACACCTTTCTCG	35
88	DNA		AAGCCAGCAAGGGAACGCAGTTCTGGAAAAGC	32
89	DNA		TAACCCTGGGAAGCGCTGGACTCGCCCGGAATCAG	35
90	DNA		CGCTTCCCAGGGTTACGAAGACCGTC	26
91	DNA		ATCGAAGAAATTATCCAAGCGTGGTGGAGCAACATTGTCATCTTAGTTCCG	51	primers for pBAD33-KP-HamABY66AN73AS74WT75WY250A construction
92	DNA		GATAATTTCTTCGATCGCACGCTTCAGGATGAAAGATTTGC	41
93	DNA		GTTGTGAGCATTGATGCGCTGTTCGTGGACGAAGCG	36
94	DNA		ATCAATGCTCACAACTTTGCCC	22

### Sheet: Supplementary Data 3
Supplementary Data 3 Oligos used in the study.
No.	Type	Feature	sequence (5'-3')	length	comment
1	DNA	5'-FAM	GTCTTAGACAGACGACT	17	Use for DNA unwinding and ATPase assay of HamAB
2	DNA	no FAM	AGTCGTCTGTCTAAGACTTTTTTTTTTTTTTTTT	34
3	DNA		TTTTTTTTTTTTTTTTTAGTCGTCTGTCTAAGAC	34
4	DNA		GTCTTAGACAGACGACTCACATCATGTATGAGTA	34
5	DNA		TACTCATACATGATGTGAGTCGTCTGTCTAAGAC	34
6	RNA		GUCUUAGACAGACGACUCACAUCAUGUAUGAGUA	34
7	DNA	5'-FAM	GTCTTAGACAGACGACTCACATCATGTATGAGTATATCACTAATAGATTAGAGCCGTCA	59	DNA cleavage assay
8	DNA	no FAM	TGACGGCTCTAATCTATTAGTGATATACTCATACATGATGTGAGTCGTCTGTCTAAGAC	59
9	RNA	5'-FAM	AGAUAGAUGUAAUUCCGGUGUAGA	24	RNA cleavage assay
10			AVLQSGFRK	9	polypeptide
11	DNA		GTCTTAGACAGACGACT	17	Reconstitution of HamAB assemblies
12	DNA		AGTCGTCTGTCTAAGACTTTTTTTTTTTTTTTTT	34
